# Mass Spectrometry-based Profiling of Single-cell Histone Post-translational Modifications to Dissect Chromatin Heterogeneity

**DOI:** 10.1101/2024.07.05.602213

**Authors:** Ronald Cutler, Laura Corveleyn, Claudia Ctortecka, Joshua Cantlon, Sebastian Alvaro Jacome Vaca, Dieter Deforce, Jan Vijg, Maarten Dhaenens, Malvina Papanastasiou, Steven A. Carr, Simone Sidoli

**Author notes:** Authors contributed equally to this work (Ronald Cutler, Laura Corveleyn, Claudia Ctortecka). Correspondence to R.C., S.A.C., M.P. and S.S.

## Abstract

Single-cell proteomics confidently quantifies cellular heterogeneity, yet precise quantification of post-translational modifications, such as those deposited on histone proteins, has remained elusive. Here, we developed a robust mass spectrometry-based method for the unbiased analysis of single-cell histone post-translational modifications (schPTM). schPTM identifies both single and combinatorial histone post-translational modifications (68 peptidoforms in total), which includes nearly all frequently studied histone post-translational modifications with comparable reproducibility to traditional bulk experiments. As a proof of concept, we treated cells with sodium butyrate, a histone deacetylase inhibitor, and demonstrated that our method can i) distinguish between treated and non-treated cells, ii) identify sub-populations of cells with heterogeneous response to the treatment, and iii) reveal differential co-regulation of histone post-translational modifications in the context of drug treatment. The schPTM method enables comprehensive investigation of chromatin heterogeneity at single-cell resolution and provides further understanding of the histone code.
