## Supplementary Table 1 for "Mass Spectrometry-based Profiling of Single-cell Histone Post-translational Modifications to Dissect Chromatin Heterogeneity"

### Sheet: Sheet 1
Peptide Note	Protein Name	Peptide Modified Sequence Monoisotopic Masses	Precursor Mz	Precursor Charge
H1.5-K33[un];K45[un];K51[un]	sp|P16401|H15_HUMAN	K[+112.05243]ATGPPVSELITK[+56.026215]AVAASK[+56.026215]ER	793.116	3
H1.5-K33[ac];K45[un];K51[un]	sp|P16401|H15_HUMAN	K[+98.036779]ATGPPVSELITK[+56.026215]AVAASK[+56.026215]ER	788.444	3
H1.2-K33[un];K45[un];K51[un]	sp|P16403|H12_HUMAN	K[+112.05243]ASGPPVSELITK[+56.026215]AVAASK[+56.026215]ER	788.444	3
H1.2-K33[ac];K45[un];K51[un]	sp|P16403|H12_HUMAN	K[+98.036779]ASGPPVSELITK[+56.026215]AVAASK[+56.026215]ER	783.772	3
H1-K25[me];K31[un]	sp|P10412|H14_HUMAN	K[+126.06808]SAGAAK[+56.026215]R	485.788	2
H1-K25[un];K31[un]	sp|P10412|H14_HUMAN	K[+112.05243]SAGAAK[+56.026215]R	478.78	2
H2A1A-K5[un];K9[un]	sp|Q96QV6|H2A1A_HUMAN	G[+56.026215]K[+56.026215]QGGK[+56.026215]AR	485.277	2
H2A1A-K5[ac];K9[un]	sp|Q96QV6|H2A1A_HUMAN	G[+56.026215]K[+42.010565]QGGK[+56.026215]AR	478.27	2
H2A1A-K36[un]	sp|Q96QV6|H2A1A_HUMAN	K[+112.05243]GNYAER	475.241	2
H2A1A-K74[un];K75[un]	sp|Q96QV6|H2A1A_HUMAN	D[+56.026215]NK[+56.026215]K[+56.026215]TR	465.256	2
H2A1B-K13[un];K15[ac]	sp|P04908|H2A1B_HUMAN	A[+56.026215]K[+56.026215]AK[+42.010565]TR	414.751	2
H2A1B-K13[un];K15[un]	sp|P04908|H2A1B_HUMAN	A[+56.026215]K[+56.026215]AK[+56.026215]TR	421.758	2
H2B1B-K85[un]	sp|P33778|H2B1B_HUMAN	L[+56.026215]AHYNK[+56.026215]R	507.28	2
H4-K5[un];K8[un];K12[un];K16[ac]	sp|P62805|H4_HUMAN	G[+56.026215]K[+56.026215]GGK[+56.026215]GLGK[+56.026215]GGAK[+42.010565]R	768.946	2
H4-K5[ac];K8[un];K12[un];K16[un]	sp|P62805|H4_HUMAN	G[+56.026215]K[+42.010565]GGK[+56.026215]GLGK[+56.026215]GGAK[+56.026215]R	768.946	2
H4-K5[un];K8[un];K12[un];K16[un]	sp|P62805|H4_HUMAN	G[+56.026215]K[+56.026215]GGK[+56.026215]GLGK[+56.026215]GGAK[+56.026215]R	775.954	2
H4-K5[ac];K8[ac];K12[ac];K16[ac]	sp|P62805|H4_HUMAN	G[+56.026215]K[+42.010565]GGK[+42.010565]GLGK[+42.010565]GGAK[+42.010565]R	747.923	2
H4-K5[un];K8[ac];K12[un];K16[un]	sp|P62805|H4_HUMAN	G[+56.026215]K[+56.026215]GGK[+42.010565]GLGK[+56.026215]GGAK[+56.026215]R	768.946	2
H4-K5[un];K8[un];K12[ac];K16[un]	sp|P62805|H4_HUMAN	G[+56.026215]K[+56.026215]GGK[+56.026215]GLGK[+42.010565]GGAK[+56.026215]R	768.946	2
H4-K5[ac];K8[ac];K12[un];K16[ac]	sp|P62805|H4_HUMAN	G[+56.026215]K[+42.010565]GGK[+42.010565]GLGK[+56.026215]GGAK[+42.010565]R	754.931	2
H4-K5[ac];K8[ac];K12[ac];K16[un]	sp|P62805|H4_HUMAN	G[+56.026215]K[+42.010565]GGK[+42.010565]GLGK[+42.010565]GGAK[+56.026215]R	754.931	2
H4-K5[ac];K8[un];K12[ac];K16[ac]	sp|P62805|H4_HUMAN	G[+56.026215]K[+42.010565]GGK[+56.026215]GLGK[+42.010565]GGAK[+42.010565]R	754.931	2
H4-K5[un];K8[ac];K12[ac];K16[un]	sp|P62805|H4_HUMAN	G[+56.026215]K[+56.026215]GGK[+42.010565]GLGK[+42.010565]GGAK[+56.026215]R	761.939	2
H4-K5[ac];K8[un];K12[ac];K16[un]	sp|P62805|H4_HUMAN	G[+56.026215]K[+42.010565]GGK[+56.026215]GLGK[+42.010565]GGAK[+56.026215]R	761.939	2
H4-K5[ac];K8[ac];K12[un];K16[un]	sp|P62805|H4_HUMAN	G[+56.026215]K[+42.010565]GGK[+42.010565]GLGK[+56.026215]GGAK[+56.026215]R	761.939	2
H4-K5[ac];K8[un];K12[un];K16[ac]	sp|P62805|H4_HUMAN	G[+56.026215]K[+42.010565]GGK[+56.026215]GLGK[+56.026215]GGAK[+42.010565]R	761.939	2
H4-K5[un];K8[ac];K12[un];K16[ac]	sp|P62805|H4_HUMAN	G[+56.026215]K[+56.026215]GGK[+42.010565]GLGK[+56.026215]GGAK[+42.010565]R	761.939	2
H4-K5[un];K8[un];K12[ac];K16[ac]	sp|P62805|H4_HUMAN	G[+56.026215]K[+56.026215]GGK[+56.026215]GLGK[+42.010565]GGAK[+42.010565]R	761.939	2
H4-K5[un];K8[ac];K12[ac];K16[ac]	sp|P62805|H4_HUMAN	G[+56.026215]K[+56.026215]GGK[+42.010565]GLGK[+42.010565]GGAK[+42.010565]R	754.931	2
H4-K31[un]	sp|P62805|H4_HUMAN	D[+56.026215]NIQGITK[+56.026215]PAIR	719.407	2
H4-K44[un]	sp|P62805|H4_HUMAN	R[+56.026215]GGVK[+56.026215]R	392.743	2
H31-K64[un]	sp|P68431|H31_HUMAN	K[+112.05243]LPFQR	450.769	2
H31-Y41[un];R42[un];T45[un]	sp|P68431|H31_HUMAN	Y[+56.026215]RPGTVALR	544.814	2
H31-K122[un]	sp|P68431|H31_HUMAN	V[+56.026215]TIMPK[+56.026215]DIQLAR	748.929	2
H31-K79[un]	sp|P68431|H31_HUMAN	E[+56.026215]IAQDFK[+56.026215]TDLR	724.375	2
H31-K79[me]	sp|P68431|H31_HUMAN	E[+56.026215]IAQDFK[+70.041865]TDLR	731.383	2
H31-K27[un];K36[un];K37[un]	sp|P68431|H31_HUMAN	K[+112.05243]SAPATGGVK[+56.026215]K[+56.026215]PHR	829.473	2
H31-K27[me3];K36[un];K37[un]	sp|P68431|H31_HUMAN	K[+98.073165]SAPATGGVK[+56.026215]K[+56.026215]PHR	548.658	3
H31-K27[me2];K36[un];K37[un]	sp|P68431|H31_HUMAN	K[+84.057515]SAPATGGVK[+56.026215]K[+56.026215]PHR	543.986	3
H31-K27[un];K36[me2];K37[un]	sp|P68431|H31_HUMAN	K[+112.05243]SAPATGGVK[+28.0313]K[+56.026215]PHR	543.986	3
H31-K27[me2];K36[me];K37[un]	sp|P68431|H31_HUMAN	K[+84.057515]SAPATGGVK[+70.041865]K[+56.026215]PHR	548.658	3
H31-K27[me];K36[me2];K37[un]	sp|P68431|H31_HUMAN	K[+126.06808]SAPATGGVK[+28.0313]K[+56.026215]PHR	548.658	3
H31-K27[hib];K36[un];K37[un]	sp|P68431|H31_HUMAN	K[+142.062994]SAPATGGVK[+56.026215]K[+56.026215]PHR	563.321	3
H31-K18[un];K23[un]	sp|P68431|H31_HUMAN	K[+112.05243]QLATK[+56.026215]AAR	577.848	2
H31-K18[ac];K23[un]	sp|P68431|H31_HUMAN	K[+98.036779]QLATK[+56.026215]AAR	570.84	2
H31-K18[ac];K23[ac]	sp|P68431|H31_HUMAN	K[+98.036779]QLATK[+42.010565]AAR	563.833	2
H31-K18[un];K23[ac]	sp|P68431|H31_HUMAN	K[+112.05243]QLATK[+42.010565]AAR	570.84	2
H31-K18[un];K23[su]	sp|P68431|H31_HUMAN	K[+112.05243]QLATK[+100.016044]AAR	599.843	2
H31-K9[un];K14[un]	sp|P68431|H31_HUMAN	K[+112.05243]STGGK[+56.026215]APR	535.304	2
H31-K9[ac];K14[un]	sp|P68431|H31_HUMAN	K[+98.036779]STGGK[+56.026215]APR	528.296	2
H31-K9[ac];K14[ac]	sp|P68431|H31_HUMAN	K[+98.036779]STGGK[+42.010565]APR	521.288	2
H31-K9[me3];K14[un]	sp|P68431|H31_HUMAN	K[+98.073165]STGGK[+56.026215]APR	528.314	2
H31-K9[me3];K14[ac]	sp|P68431|H31_HUMAN	K[+98.073165]STGGK[+42.010565]APR	521.306	2
H31-K9[me2];K14[un]	sp|P68431|H31_HUMAN	K[+84.057515]STGGK[+56.026215]APR	521.306	2
H31-K9[me2];K14[ac]	sp|P68431|H31_HUMAN	K[+84.057515]STGGK[+42.010565]APR	514.298	2
H31-K9[me];K14[un]	sp|P68431|H31_HUMAN	K[+126.06808]STGGK[+56.026215]APR	542.311	2
H31-K9[me];K14[ac]	sp|P68431|H31_HUMAN	K[+126.06808]STGGK[+42.010565]APR	535.304	2
H31-K9[un];K14[ac]	sp|P68431|H31_HUMAN	K[+112.05243]STGGK[+42.010565]APR	528.296	2
H31-K9[un];K14[ub]	sp|P68431|H31_HUMAN	K[+112.05243]STGGK[+170.069142]APR	592.325	2
H31-K4[un]	sp|P68431|H31_HUMAN	T[+56.026215]K[+56.026215]QTAR	816.457	1
H31-K4[un]	sp|P68431|H31_HUMAN	T[+56.026215]K[+56.026215]QTAR	408.732	2
H31-K4[me]	sp|P68431|H31_HUMAN	T[+56.026215]K[+70.041865]QTAR	830.473	1
H31-K4[me]	sp|P68431|H31_HUMAN	T[+56.026215]K[+70.041865]QTAR	415.74	2
H2AJ-K5[ac];K9[ac]	sp|Q9BTM1|H2AJ_HUMAN	G[+56.026215]K[+42.010565]QGGK[+42.010565]VR	485.277	2
H2AJ-K5[un];K9[un]	sp|Q9BTM1|H2AJ_HUMAN	G[+56.026215]K[+56.026215]QGGK[+56.026215]VR	499.293	2
H2AJ-K5[ac];K9[un]	sp|Q9BTM1|H2AJ_HUMAN	G[+56.026215]K[+42.010565]QGGK[+56.026215]VR	492.285	2
H2AJ-K5[ac];K9[hib]	sp|Q9BTM1|H2AJ_HUMAN	G[+56.026215]K[+56.026215]QGGK[+86.036779]VR	514.298	2
H2AX-K5[un];K9[un]	sp|P16104|H2AX_HUMAN	G[+56.026215]K[+56.026215]TGGK[+56.026215]AR	471.772	2
H2AJ-K5[ac];T6[ac];K9[un]	sp|P16104|H2AX_HUMAN	G[+56.026215]K[+42.010565]T[+42.010565]GGK[+56.026215]AR	485.769	2
