## Supplementary Table 2 for "Mass Spectrometry-based Profiling of Single-cell Histone Post-translational Modifications to Dissect Chromatin Heterogeneity"

### Sheet: Sheet1
	1	2	3	4	5
A
B		empty	empty	empty	empty
C		100-cell	100-cell	100-cell
D		1-cell	1-cell	1-cell	1-hist-stndrd
E		1-cell	1-cell	1-cell	1-hist-stndrd
F		1-cell	1-cell	1-cell	1-hist-stndrd
G		2-cell	2-cell	2-cell	2-hist-stndrd
H		2-cell	2-cell	2-cell	2-hist-stndrd
I		2-cell	2-cell	2-cell	2-hist-stndrd
J		4-cell	4-cell	4-cell	4-hist-stndrd
K		4-cell	4-cell	4-cell	4-hist-stndrd
L		4-cell	4-cell	4-cell	4-hist-stndrd
M		8-cell	8-cell	8-cell	8-hist-stndrd
N		8-cell	8-cell	8-cell	8-hist-stndrd
O		8-cell	8-cell	8-cell	8-hist-stndrd
P
