## Supplementary Table 3 for "Mass Spectrometry-based Profiling of Single-cell Histone Post-translational Modifications to Dissect Chromatin Heterogeneity"

### Sheet: Sheet1
Sidoli et al., (2015) A	Sidoli et al., (2015) B	Dele-Oni et al., 2021 (LINCS)
H2AJ-K5[un];K9[un]	H31-K18[ac];K23[ac]	H31-K4[un]
H31-K18[ac];K23[ac]	H31-K18[ac];K23[un]	H31-K4[me]
H31-K18[ac];K23[un]	H31-K18[un];K23[un]	H31-K9[un];K14[un]
H31-K18[un];K23[ac]	H31-K9[ac];K14[ac]	H31-K9[me];K14[un]
H31-K18[un];K23[un]	H31-K9[me2];K14[ac]	H31-K9[me2];K14[un]
H31-K79[me]	H31-K9[me2];K14[un]	H31-K9[me3];K14[un]
H31-K79[un]	H31-K9[me3];K14[ac]	H31-K9[un];K14[ac]
H31-K9[ac];K14[ac]	H31-K9[me3];K14[un]	H31-K9[me];K14[ac]
H31-K9[me2];K14[ac]	H31-K9[me];K14[ac]	H31-K9[me2];K14[ac]
H31-K9[me2];K14[un]	H31-K9[me];K14[un]	H31-K9[me3];K14[ac]
H31-K9[me3];K14[ac]	H31-K9[un];K14[ac]	H31-K9[ac];K14[ac]
H31-K9[me3];K14[un]	H31-K9[un];K14[un]	H31-K18[un];K23[un]
H31-K9[me];K14[ac]		H31-K18[ac];K23[un]
H31-K9[me];K14[un]		H31-K18[un];K23[ac]
H31-K9[un];K14[ac]		H31-K18[ac];K23[ac]
H31-K9[un];K14[un]		H31-K79[un]
		H31-K79[me]
		H4-K5[un];K8[un];K12[un];K16[un]
		H4-K5[ac];K8[un];K12[un];K16[un]
		H4-K5[un];K8[un];K12[ac];K16[un]
		H4-K5[un];K8[un];K12[un];K16[ac]
		H4-K5[un];K8[ac];K12[ac];K16[un]
		H4-K5[ac];K8[ac];K12[un];K16[un]
		H4-K5[ac];K8[un];K12[un];K16[ac]
		H4-K5[un];K8[un];K12[ac];K16[ac]
		H4-K5[un];K8[ac];K12[ac];K16[ac]
		H4-K5[ac];K8[ac];K12[ac];K16[un]
		H4-K5[ac];K8[ac];K12[un];K16[ac]
		H4-K5[ac];K8[ac];K12[ac];K16[ac]
