## Supplementary Table 4 for "Mass Spectrometry-based Profiling of Single-cell Histone Post-translational Modifications to Dissect Chromatin Heterogeneity"

### Sheet: Sheet1
	1	2	3	4	5
A
B		empty	empty	empty	empty
C		100-cell-control	100-cell-treat	100-cell-control	100-cell-treat
D		mix	mix	control	treat
E		mix	mix	control	treat
F		mix	mix	control	treat
G		mix	mix	control	treat
H		mix	mix	control	treat
I		mix	mix	control	treat
J		mix	mix	control	treat
K		mix	mix	control	treat
L		mix	mix	control	treat
M		mix	mix	control	treat
N		mix	mix	control	treat
O		mix	mix	control	treat
P
