## Supplementary Table 5 for "Mass Spectrometry-based Profiling of Single-cell Histone Post-translational Modifications to Dissect Chromatin Heterogeneity"

### Sheet: Sheet1
histone peptidoform	log2FC	pvalue	adjusted p-value
H4K8acK12acK16ac	1.67884	4.7351e-17	1.3895e-15
H4K5acK12acK16ac	1.77411	6.1169e-17	1.3895e-15
H4(4-17)unmodified	-0.276526	7.86509e-17	1.3895e-15
H4K5acK8acK16ac	1.62872	3.22071e-16	4.25819e-15
H3K4me	1.01099	4.01716e-16	4.25819e-15
H3(3-8)unmodified	-0.133687	4.99471e-16	4.412e-15
H4K8acK16ac	0.89374	2.10497e-15	1.59377e-14
H4K5acK16ac	1.41965	1.59119e-14	1.05416e-13
H2A1AK5ac	0.930119	1.1337e-13	6.00863e-13
H2A1A(4-11)unmodified	-0.07778	1.1337e-13	6.00863e-13
H4K12acK16ac	1.16516	1.54189e-13	7.42909e-13
H4K5acK8acK12acK16ac	1.39467	1.53176e-12	6.76526e-12
H3K9acK14ac	1.17229	6.48513e-10	2.64394e-09
H3K9me3K14ac	-0.175009	1.84517e-08	6.98529e-08
H3K9ac	1.19285	3.9372e-08	1.39115e-07
H1.2(33-53)unmodified	-0.393394	1.52954e-07	5.06659e-07
H3K27me2K36me	-0.849513	3.25764e-07	1.01562e-06
H1.2K33ac	0.715261	5.43469e-07	1.60021e-06
H3K36me2	0.603951	1.10257e-06	3.07558e-06
H4K12ac	-0.54021	1.3561e-06	3.59367e-06
H3K9me2	-0.193016	3.93295e-06	9.92601e-06
H1(25-32)unmodified	0.148925	4.19469e-06	1.01054e-05
H2AX(4-11)unmodified	0.398636	1.28474e-05	2.96049e-05
H2AJK5acT6ac	-0.0416506	1.36419e-05	3.01258e-05
H3K23su	0.725206	1.53709e-05	3.1333e-05
H4K5acK12ac	0.738837	1.53709e-05	3.1333e-05
H1K25me	-0.113204	3.86979e-05	7.59626e-05
H3K14ac	0.425296	0.000163093	0.000308712
H3(9-17)unmodified	0.26018	0.000243083	0.000444255
H3(18-26)unmodified	-0.0892812	0.00150542	0.00265957
H3K27meK36me2	-1.06814	0.00301169	0.00514902
H4K5acK8ac	0.660729	0.00313258	0.00518833
H3K14ub	0.872524	0.0133476	0.021437
H4K16ac	0.200412	0.0184893	0.0288216
H3K9me2K14ac	0.141666	0.0223314	0.0338162
H4K8acK12ac	0.266084	0.0642764	0.0946291
H3K9me	-0.149345	0.0829685	0.118847
H3K23ac	0.29015	0.121645	0.169663
H4K8ac	0.043206	0.133208	0.181027
H1.5(33-52)unmodified	0.0765183	0.17294	0.229145
H1.5K33ac	-0.0406843	0.212228	0.274343
H3K18ac	0.112886	0.238654	0.301159
H3K18acK23ac	0.1312	0.257496	0.317379
H3(73-83)unmodified	-0.106478	0.287624	0.346457
H2A1B(14-17)unmodified	-0.023663	0.437397	0.515156
H3K9me3	-0.0944893	0.464899	0.532165
H3K79me	0.137105	0.47192	0.532165
H4K5acK8acK12ac	0.170895	0.500572	0.552715
H2A1BK15ac	0.0339226	0.515232	0.557291
H4K5ac	-0.166667	0.581498	0.616388
H2AJK5acK9ac	0.00294214	0.758075	0.781519
H2AJ(4-11)unmodified	-0.202158	0.766774	0.781519
H3K9meK14ac	0.10642	0.80185	0.80185
