## Supplementary Table 6 for "Mass Spectrometry-based Profiling of Single-cell Histone Post-translational Modifications to Dissect Chromatin Heterogeneity"

### Sheet: Sheet 1
histone peptidoform	log2FC	pvalue	adjusted p-value
H4K5acK8acK16ac	1.77	6.09e-07	1.85e-05
H4K8acK12acK16ac	1.32	6.99e-07	1.85e-05
H4K5acK12acK16ac	1.48	1.17e-06	2.07e-05
H3K4me	1.42	2.5e-05	0.000330734
H3(3-8)unmodified	-0.16	4.98e-05	0.000478155
H4K12ac	-0.68	5.41e-05	0.000478155
H2A1AK5ac	0.94	0.00131557	0.00996075
H2A1A(4-11)unmodified	-0.08	0.00157232	0.0104166
H3K18ac	0.96	0.00407254	0.0231513
H4(4-17)unmodified	-0.22	0.00436818	0.0231513
H4K8acK16ac	0.7	0.00501008	0.0241395
H2AX(4-11)unmodified	0.25	0.00638736	0.0282109
H2AJK5acT6ac	-0.02	0.00757874	0.030898
H4K5acK8acK12acK16ac	2.23	0.00960306	0.0363544
H4K5acK16ac	1.27	0.013956	0.0493112
H3K9ac	2.35	0.0152186	0.0504116
H3K9acK14ac	2.17	0.0186024	0.0579956
H4K8ac	-0.17	0.0209151	0.0615834
H3K14ac	0.48	0.0284559	0.0793768
H4K12acK16ac	0.67	0.0371714	0.0985042
H3(9-17)unmodified	0.31	0.0506676	0.127875
H4K8acK12ac	-0.22	0.0767148	0.184813
H3K23su	-1.61	0.081332	0.187417
H4K16ac	-0.17	0.103614	0.220567
H3K14ub	0.36	0.104041	0.220567
H3K27meK36me2	-0.78	0.108513	0.2212
H4K5acK8ac	0.45	0.122592	0.240644
H1K25me	0.34	0.213709	0.402605
H3K9me3K14ac	-0.2	0.220293	0.402605
H4K5acK8acK12ac	-0.96	0.265315	0.46014
H3K23ac	-0.16	0.269138	0.46014
H3K36me2	0.5	0.279625	0.463129
H3K9me2K14ac	0	0.296045	0.475467
H3(73-83)unmodified	-0.11	0.412488	0.624133
H3K79me	0.27	0.427109	0.624133
H4K5ac	-0.21	0.428233	0.624133
H1.2K33ac	NA	0.453939	0.624133
H3K9me2	-0.05	0.455412	0.624133
H1.2(33-53)unmodified	0.26	0.474443	0.624133
H3K9me	-0.46	0.492341	0.624133
H3(18-26)unmodified	-0.14	0.494774	0.624133
H3K9me3	0.14	0.499956	0.624133
H3K27me2K36me	0.09	0.506372	0.624133
H2A1B(14-17)unmodified	-0.05	0.520928	0.626511
H2A1BK15ac	0.06	0.531943	0.626511
H4K5acK12ac	0.4	0.583399	0.672177
H3K18acK23ac	0.02	0.645652	0.728076
H2AJ(4-11)unmodified	1.37	0.709835	0.783777
H2AJK5acK9ac	-0.01	0.729503	0.789054
H1.2(33-53)unmodified	-0.08	0.836014	0.886175
H1.5(33-52)unmodified	-0.24	0.860251	0.893986
H1.5K33ac	0.06	0.967562	0.986169
H3K9meK14ac	-0.07	0.997391	0.997391
