## Supplementary Table 7 for "Mass Spectrometry-based Profiling of Single-cell Histone Post-translational Modifications to Dissect Chromatin Heterogeneity"

### Sheet: Sheet 1
histone peptidoform	log2FC	pvalue	adjusted p-value
H4K5acK8acK12acK16ac	1.35125	2.035e-05	0.000474834
H4K5acK8acK16ac	0.819977	4.07e-05	0.000474834
H3K9acK14ac	0.80469	4.07e-05	0.000474834
H4K8acK12acK16ac	0.874486	8.14001e-05	0.000474834
H2A1AK5ac	0.403687	8.14001e-05	0.000474834
H2A1A(4-11)unmodified	-0.0604932	8.14001e-05	0.000474834
H4K5acK12acK16ac	0.835141	0.000590151	0.0027195
H4(4-17)unmodified	-0.313171	0.000854701	0.0027195
H4K5acK16ac	1.00599	0.000854701	0.0027195
H1(25-32)unmodified	0.143711	0.000854701	0.0027195
H1K25me	-0.11982	0.000854701	0.0027195
H3K9ac	0.843106	0.00516891	0.015076
H3K9me3K14ac	-0.268392	0.00830281	0.0193732
H3K9me2	-0.215375	0.00830281	0.0193732
H3(18-26)unmodified	-0.212732	0.00830281	0.0193732
H4K12acK16ac	0.388397	0.0189866	0.0415331
H4K8acK16ac	0.33116	0.0452584	0.0931792
H2AX(4-11)unmodified	0.180979	0.121388	0.223609
H2AJK5acT6ac	-0.0236908	0.121388	0.223609
H4K16ac	-0.250334	0.173179	0.303063
H3K27me2K36me	-2.05164	0.215201	0.342366
H3K9me2K14ac	0.064094	0.215201	0.342366
H1.2K33ac	0.144014	0.238563	0.363031
H3K23su	0.227489	0.263553	0.368974
H3K14ac	0.0565742	0.263553	0.368974
H4K12ac	0.00860545	0.34825	0.44302
H3K4me	-0.070651	0.379731	0.44302
H3(3-8)unmodified	0.0155705	0.379731	0.44302
H1.2(33-53)unmodified	-0.0248874	0.379731	0.44302
H3K27meK36me2	0.181828	0.379731	0.44302
H3K36me2	0.063905	0.41278	0.451478
H4K5acK8ac	0.0819304	0.41278	0.451478
H3K14ub	0.891767	0.483496	0.512799
H3(9-17)unmodified	-0.0332815	0.559931	0.576399
H4K5acK12ac	0.11136	0.861681	0.861681
