## Supplementary Table 8 for "Mass Spectrometry-based Profiling of Single-cell Histone Post-translational Modifications to Dissect Chromatin Heterogeneity"

### Sheet: Control group p-values
	H4K8ac	H4K12ac	H3K18acK23ac	H3K27meK36me2	H4K5ac	H2A1BK15ac	H3K9me2	H3K9me3K14ac	H3K9me3	H4K5acK8ac	H1.2K33ac	H3K36me2	H3K23su	H3K9meK14ac	H3K9ac	H3K4me	H3K9me2K14ac	H2A1AK5ac	H3K9acK14ac	H4K8acK12acK16ac	H4K12acK16ac	H4K5acK16ac	H4K8acK16ac	H4K5acK8acK16ac	H4K5acK8acK12acK16ac	H4K5acK12acK16ac	H3K9me	H3K27me2K36me	H3K79me	H3K14ac	H4K5acK12ac	H3K18ac	H4K5acK8acK12ac	H2AJK5acK9ac	H2AJK5acT6ac	H3K23ac	H4K8acK12ac	H1.5K33ac	H1K25me	H4K16ac
H4K8ac	1
H4K12ac	0.000229344	1
H3K18acK23ac	0.0148983	0.00794325	1
H3K27meK36me2	0.0899941	0.00119026	0.00231794	1
H4K5ac	0.011979	6.27262e-05	0.000400734	3.06357e-05	1
H2A1BK15ac	0.286974	0.706097	0.288976	0.014202	0.307581	1
H3K9me2	0.248121	0.396886	0.104245	0.00326221	0.279099	0.00462566	1
H3K9me3K14ac	0.579952	0.475218	0.81276	0.0197744	0.633788	0.124718	0.000432264	1
H3K9me3	0.142313	0.00498532	0.000680042	0.0193947	0.00175503	0.0471278	0.0555649	0.866736	1
H4K5acK8ac	0.900835	0.622126	0.389591	0.216181	0.600413	0.610649	0.193536	0.651	0.0105577	1
H1.2K33ac	0.477137	0.0753301	0.392421	0.00183619	0.0349352	5.61013e-05	0.0093315	0.0283745	0.0235372	0.169774	1
H3K36me2	0.0895945	0.0010889	0.000526811	4.46981e-15	3.37531e-05	0.00329264	0.00247658	0.0454181	0.00140992	0.0185487	1.14496e-05	1
H3K23su	0.451121	0.326909	0.120012	0.0897371	0.164962	0.0164757	0.0621963	0.0548836	0.0518673	0.307984	7.91118e-05	0.00274896	1
H3K9meK14ac	0.402095	0.937925	0.576986	0.0407568	0.585373	0.0730338	0.000607161	0.000773271	0.239837	0.0837631	0.0350951	0.0252039	0.00197025	1
H3K9ac	0.538764	0.136598	0.0443366	0.382309	0.610845	0.820736	0.700544	0.0377668	0.503671	0.897572	0.289791	0.371096	0.105736	0.0472152	1
H3K4me	0.453223	0.000459143	0.769087	0.00524912	0.158807	0.478118	0.743151	0.0708914	0.342471	0.458328	0.061168	0.0120103	0.768003	0.0803997	0.0297522	1
H3K9me2K14ac	0.587051	0.505552	0.577201	0.0142815	0.0559652	0.22362	0.822679	0.437646	0.915743	0.250335	0.0736728	0.00511054	0.0078006	0.0570227	0.0592531	0.0276079	1
H2A1AK5ac	0.724819	0.76765	0.557505	0.480902	0.162985	0.961422	0.0758995	0.0345186	0.284362	0.868253	0.325723	0.63121	0.0705713	0.151408	0.687977	0.132024	0.0920556	1
H3K9acK14ac	0.748035	0.784427	0.270909	0.521935	0.262772	0.526962	0.474136	0.0495572	0.0581027	0.949382	0.143092	0.41306	0.210412	0.372474	0.216664	0.583705	0.61076	0.000189819	1
H4K8acK12acK16ac	0.635604	0.23052	0.903119	0.0646009	0.730172	0.0777496	0.0320234	0.000266277	0.89176	0.288117	0.0114163	0.0171287	0.0099892	0.000416721	0.0129424	0.0697971	0.0175811	0.00807137	0.000254702	1
H4K12acK16ac	0.0295501	0.79186	0.910797	0.0864142	0.811925	0.154941	0.23261	0.00848282	0.67102	0.504867	0.436254	0.155111	0.0655614	0.0169984	0.0013539	0.661141	0.000893925	0.237004	0.0184084	2.02828e-07	1
H4K5acK16ac	0.436597	0.583838	0.0987251	0.759052	0.155986	0.629593	0.419213	0.016485	0.0942376	0.753033	0.546254	0.489192	0.34739	0.351283	0.143532	0.237234	0.19934	0.000596292	0.00664942	5.8913e-05	0.000263045	1
H4K8acK16ac	0.10303	0.450214	0.109867	0.53881	0.0400963	0.628982	0.455055	0.0117583	0.0871538	0.723962	0.590071	0.293469	0.640301	0.101398	0.19624	0.515004	0.160575	0.000286876	0.000140365	2.19369e-06	3.61143e-05	1.92097e-12	1
H4K5acK8acK16ac	0.226597	0.92343	0.0704188	0.94749	0.263994	0.699966	0.24056	0.0019578	0.144669	0.287549	0.969584	0.91171	0.733483	0.0329531	0.00623892	0.658275	0.149512	0.00342966	0.00539204	1.94742e-05	3.64732e-05	1.74148e-08	8.24566e-08	1
H4K5acK8acK12acK16ac	0.80121	0.326704	0.870256	0.850671	0.504461	0.4161	0.0481728	0.000359019	0.266987	0.321108	0.18875	0.821641	0.0979979	0.0200703	0.0591884	0.573111	0.154607	0.000390285	9.38237e-08	1.07729e-08	3.48263e-06	2.37677e-06	7.2354e-07	6.55707e-09	1
H4K5acK12acK16ac	0.913529	0.298455	0.35072	0.437759	0.499466	0.352401	0.0107511	0.000194719	0.326936	0.596377	0.0704227	0.497346	0.65772	0.0882931	0.150462	0.0736947	0.421345	0.000237297	2.12846e-05	9.82069e-07	0.00360489	3.9091e-09	2.94318e-07	7.93013e-09	2.15312e-10	1
H3K9me	0.199982	0.810646	0.490822	0.993037	0.475944	0.216676	0.937605	0.0160966	0.17866	0.993793	0.409097	0.837263	0.349729	0.659355	0.915287	0.41772	0.0290508	0.751099	0.530673	0.987545	0.252083	0.423812	0.46804	0.217242	0.505489	0.161576	1
H3K27me2K36me	0.268561	0.0833895	0.00788473	0.282877	0.0189083	0.027513	0.105128	0.894667	0.000981454	0.00927682	0.00022623	4.13673e-05	0.00039521	0.148635	0.944634	0.493534	0.0443073	0.782458	0.397032	0.142543	0.952305	0.290882	0.145361	0.663925	0.914519	0.985297	0.142497	1
H3K79me	0.513553	0.201672	0.00388934	0.34092	0.0900545	0.588955	0.274167	0.556594	0.0346111	0.195943	0.240547	0.0456542	0.544894	0.674665	0.597811	0.390622	0.979791	0.746569	0.206418	0.419785	0.344496	0.196898	0.0582206	0.402184	0.494743	0.205915	0.290715	0.00311215	1
H3K14ac	0.761216	0.0593251	0.561135	0.903259	0.0112575	0.366052	3.90911e-05	0.00851355	0.239293	0.686382	0.971845	0.554278	0.520069	0.490532	0.984381	0.390044	0.0503549	0.158164	0.916491	0.969704	0.657163	0.439616	0.49919	0.235985	0.286309	0.200783	0.722402	0.323977	0.313524	1
H4K5acK12ac	0.00813967	0.00834798	0.43672	0.786794	0.0274419	0.847957	0.298392	0.5249	0.0896347	0.354464	0.396365	0.849342	0.576319	0.872657	0.568147	0.122216	0.492438	0.0246764	0.337518	0.16264	0.116763	0.16686	0.0311028	0.405182	0.469282	0.488521	0.0766245	0.85479	0.913826	0.00537154	1
H3K18ac	0.279557	0.134048	0.0600083	0.0340851	0.0031732	0.429247	0.790394	0.828206	0.0626878	0.30586	0.00446208	0.10076	0.218635	0.634078	0.726516	0.296536	0.308878	0.462914	0.389445	0.358322	0.676405	0.637082	0.565826	0.608032	0.555731	0.449712	0.974629	0.646391	0.869441	0.112427	0.71235	1
H4K5acK8acK12ac	0.603241	0.150185	0.357677	0.00583656	0.00166537	0.553695	0.487764	0.800632	0.0147484	0.476881	0.725388	0.0276091	0.351935	0.124569	0.409937	0.00448149	0.116929	0.0375686	0.0205316	0.838059	0.307357	0.779535	0.217011	0.419173	0.127758	0.295161	0.0314689	0.486092	0.112502	0.522745	0.188325	0.0224019	1
H2AJK5acK9ac	0.926263	0.73007	0.121118	0.00711275	0.230785	0.0498143	0.00498363	0.302844	0.209303	0.518925	0.180113	0.00294129	0.967332	0.169549	0.376649	0.340308	0.624029	0.280482	0.00198015	0.734658	0.247134	0.853911	0.376157	0.893743	0.604073	0.800804	0.121224	0.052467	0.0865956	0.00314865	0.95771	0.869132	0.00283928	1
H2AJK5acT6ac	0.154873	0.767557	0.453902	0.169355	0.301072	0.0370079	0.0311558	0.846045	0.358644	0.522077	0.422032	0.210203	0.0580259	0.885575	0.203242	0.719352	0.318547	0.158297	0.0555121	0.587148	0.466208	0.780285	0.446092	0.358822	0.265383	0.671622	0.564207	0.576465	0.588279	0.0308624	0.917966	0.148197	0.0344604	9.51698e-05	1
H3K23ac	0.208031	0.706636	2.15983e-07	0.201655	0.122444	0.618524	0.0673642	0.904189	0.13308	0.543929	0.40035	0.180415	0.406036	0.199166	0.0155487	0.394452	0.338429	0.473545	0.991387	0.378615	0.257034	0.672069	0.275797	0.899325	0.260848	0.917545	0.621048	0.246704	0.0156622	0.667446	0.410014	0.79027	0.871555	0.962762	0.626452	1
H4K8acK12ac	0.930798	0.352511	0.0993779	0.916696	0.852229	0.0958081	0.112367	0.642336	0.712811	0.0255504	0.93337	0.977585	0.788253	0.076217	0.194836	0.719368	0.281997	0.344658	0.0318791	0.127322	0.113474	0.496199	0.338746	0.222194	0.0146446	0.144496	0.652666	0.535103	0.49511	0.769247	0.626528	0.144328	0.849942	0.633715	0.202957	0.00326808	1
H1.5K33ac	0.722962	0.346618	0.71211	0.425256	0.342338	0.635901	0.0480175	0.453579	0.292329	0.364367	0.86709	0.584163	0.669298	0.835669	0.652899	0.79133	0.478136	0.980105	0.857928	0.214524	0.321256	0.256356	0.137219	0.876551	0.580955	0.963027	0.835628	0.89994	0.461005	0.00249993	0.580933	0.0632021	0.709977	0.551922	0.864255	0.568707	0.968535	1
H1K25me	0.875397	0.2675	0.638511	0.388932	0.593346	0.0755804	0.996876	0.446393	0.897114	0.719834	0.56957	0.78171	0.646195	0.857685	0.774227	0.915704	0.566015	0.366226	0.787364	0.398172	0.0719126	0.60604	0.149517	0.752531	0.737531	0.838448	0.999935	0.204853	0.475098	0.934528	0.169032	0.419524	0.660938	0.608521	0.497041	0.268117	0.825474	0.30192	1
H4K16ac	0.825938	0.0557134	0.970026	0.891438	0.609545	0.157608	0.204244	0.760454	0.737099	0.0332866	0.0603937	0.582669	0.314145	0.0983905	0.708727	0.753485	0.407812	0.444991	0.349357	0.402003	0.046552	0.00841444	0.111642	0.332445	0.366726	0.804315	0.519077	0.31588	0.288699	0.118773	0.823246	0.862464	0.245217	0.0753108	0.157898	0.213595	0.712044	0.356472	0.17616	1

### Sheet: Treated group p-values
	H4K8ac	H4K12ac	H3K18acK23ac	H3K27meK36me2	H4K5ac	H2A1BK15ac	H3K9me2	H3K9me3K14ac	H3K9me3	H4K5acK8ac	H1.2K33ac	H3K36me2	H3K23su	H3K9meK14ac	H3K9ac	H3K4me	H3K9me2K14ac	H2A1AK5ac	H3K9acK14ac	H4K8acK12acK16ac	H4K12acK16ac	H4K5acK16ac	H4K8acK16ac	H4K5acK8acK16ac	H4K5acK8acK12acK16ac	H4K5acK12acK16ac	H3K9me	H3K27me2K36me	H3K79me	H3K14ac	H4K5acK12ac	H3K18ac	H4K5acK8acK12ac	H2AJK5acK9ac	H2AJK5acT6ac	H3K23ac	H4K8acK12ac	H1.5K33ac	H1K25me	H4K16ac
H4K8ac	1	6.07e-11	0.261523	0.533688	8.45e-06	0.809266	0.04007	0.002547	0.00849335	0.799711	0.203571	0.640415	0.717783	0.404682	0.00021991	0.00303097	0.849204	0.196183	1.81e-06	0.456238	0.155518	0.0127342	0.140367	0.629153	0.436768	0.569945	0.0705192	0.649093	0.849757	0.249078	0.108594	0.93576	0.293632	0.691261	0.574594	0.0712761	0.00314491	0.490865	0.128535	0.0251335
H4K12ac		1	0.0715206	0.894764	9.17e-06	0.581044	0.057522	0.00379312	0.0154357	0.995881	0.120379	0.83045	0.413743	0.628837	1.24e-05	0.00940845	0.904873	0.0461876	8.84e-08	0.26588	0.203375	0.0464367	0.163166	0.355702	0.526009	0.656052	0.0891118	0.440831	0.564677	0.551388	0.0775681	0.542437	0.278041	0.673994	0.23015	0.166846	0.00078928	0.90787	0.158896	0.0178782
H3K18acK23ac			1	0.00893512	0.0138671	0.693204	0.506508	0.235891	0.0355294	0.0209397	0.962097	0.00197789	0.140704	0.465433	0.570688	0.707626	0.572493	0.547294	0.369789	0.511454	0.407866	0.0777286	0.203591	0.627443	0.276177	0.0856432	0.103604	0.0769013	0.00640777	0.783553	0.530649	0.194277	0.0966836	0.0785447	0.740483	0.00083737	0.870737	0.580379	0.146429	0.00666567
H3K27meK36me2				1	0.401702	0.479921	0.141888	0.65712	0.483579	0.312914	0.703657	9.38e-06	0.0952044	0.380486	0.78611	0.267305	0.158141	0.585331	0.536739	0.590158	0.500836	0.726103	0.869567	0.827255	0.580627	0.772409	0.904273	0.731592	0.277581	0.190674	0.158189	0.912623	0.668088	0.845616	0.998382	0.00582598	0.916029	0.683213	0.471087	0.0746117
H4K5ac					1	0.315887	0.717018	0.0578072	0.00943392	0.596709	0.878725	0.0911088	0.709605	0.483878	0.00320002	0.106141	0.45149	0.905267	0.00127059	0.778053	0.126144	0.0037074	0.0535817	0.684374	0.822028	0.248245	0.0273529	0.0626888	0.08227	0.664722	0.11002	0.834948	0.226768	0.231829	0.725923	0.984723	0.0292642	0.410993	0.906127	0.0784086
H2A1BK15ac						1	0.564059	0.842878	0.947198	0.364958	0.250926	0.735921	0.494305	0.386015	0.209744	0.654697	0.106952	0.582692	0.857335	0.808199	0.954274	0.756464	0.454927	0.768773	0.779406	0.900431	0.104616	0.188531	0.185977	0.566215	0.127779	0.0175822	0.372666	0.0279778	0.055133	0.475908	0.211468	0.860078	0.203503	0.30535
H3K9me2							1	1.1e-06	0.0166239	0.0221208	0.522781	0.00766718	0.047401	0.00168056	0.00065667	0.13845	0.0131726	0.441931	0.00031928	0.0783762	0.0261556	0.0119889	0.327585	0.0704232	0.0407961	0.0201203	0.231403	0.0362936	0.50455	2.65e-05	0.540895	0.0775471	0.00667597	0.537274	0.553033	3.98e-05	0.0123308	0.816875	0.682697	0.140605
H3K9me3K14ac								1	9.73e-05	0.758439	0.237172	0.0899065	0.254548	0.00869688	0.00072317	0.208801	0.406973	0.260671	8.15e-06	0.065801	0.00205724	0.00052085	0.0598367	0.15351	0.005563	0.00853343	0.00946048	0.110455	0.491912	0.00587948	0.575324	0.82019	0.00453816	0.0383225	0.707729	0.0313398	0.225646	0.740747	0.548675	0.0962592
H3K9me3									1	0.727213	0.695281	0.323524	0.40249	0.00018515	0.00201404	0.0539434	0.0119357	0.0885817	0.00222999	0.0706598	0.029128	1.9e-06	0.0366397	0.0198124	0.00349386	0.0002219	0.110365	0.712555	0.82198	0.00102666	0.786201	0.584701	0.0793231	0.360045	0.630633	0.139477	0.229965	0.706602	0.159252	0.00727779
H4K5acK8ac										1	0.92627	0.265896	0.382648	0.0228841	0.0171533	0.982473	0.0243658	0.988492	0.336075	0.611098	0.245644	0.448632	0.618	0.0609507	0.48895	0.276448	0.0308512	0.496281	0.220243	0.163806	0.0733654	0.00020821	0.898745	0.0161867	0.989739	0.00080408	0.00057595	0.664643	0.197196	0.653063
H1.2K33ac											1	0.24622	0.187553	0.511365	0.498599	0.429076	0.712951	0.1537	0.571761	0.368864	0.767358	0.209834	0.783749	0.234482	0.716684	0.61851	0.781224	0.0968284	0.0545043	0.968682	0.9336	0.467265	0.551383	0.083184	0.309979	0.833574	0.840395	0.526628	0.0291783	0.267849
H3K36me2												1	0.246109	0.441185	0.669183	0.320559	0.00935548	0.555079	0.466829	0.553716	0.675088	0.884707	0.850971	0.707709	0.52767	0.809991	0.700207	0.00032101	0.142885	0.014045	0.18789	0.59869	0.909507	0.499569	0.912546	0.00066957	0.681631	0.997592	0.696034	0.473423
H3K23su													1	0.0102495	0.56985	0.352561	0.434311	0.349178	0.307521	0.0403736	0.145791	0.0339066	0.491966	0.0215707	0.012013	0.197591	0.439364	0.8742	0.649148	0.254987	0.352134	0.577089	0.041407	0.0238894	0.308523	0.0327142	0.455149	0.833241	0.466071	0.151896
H3K9meK14ac														1	0.00207957	0.0768563	0.0020956	0.107587	0.0565889	0.0150536	0.0002699	1.89e-05	0.0202886	9.24e-05	0.00101482	3.22e-05	0.71047	0.95403	0.955847	0.00031655	0.0175078	0.0376541	0.0166667	0.890632	0.448766	0.0226997	0.110432	0.873626	0.506852	0.227799
H3K9ac															1	0.0146307	0.311629	0.280776	4.75e-09	0.755775	0.0127018	0.00258429	0.0848191	0.322013	0.270853	0.107439	0.540219	0.847916	0.63822	0.0525536	0.843493	0.00853029	0.119745	0.810737	0.364557	0.0029625	3.85e-05	0.978197	0.404473	0.0877479
H3K4me																1	0.227044	0.882783	0.00454123	0.780268	0.327434	0.0384084	0.0343096	0.638102	0.400048	0.717095	0.0106673	0.893557	0.588023	0.181733	0.369715	0.756571	0.196186	0.72617	0.27589	0.0917299	0.387486	0.636045	0.635827	0.823979
H3K9me2K14ac																	1	0.0246384	0.700493	0.0652035	0.150377	0.0381013	0.130552	0.00091666	0.0578871	0.00144155	0.264861	0.0352699	0.0860158	0.00020713	0.0437857	0.039454	0.366564	0.0470197	0.0842367	0.00509904	0.243318	0.57694	0.681772	0.0846498
H2A1AK5ac																		1	0.390606	3.39e-05	0.127219	0.0183203	0.0263657	9.35e-06	2.82e-05	0.00036991	0.0902448	0.156061	0.81284	0.274399	0.154134	0.661747	0.0407688	0.222319	0.0979149	0.955105	0.0977725	0.452162	0.00012916	0.619293
H3K9acK14ac																			1	0.427718	0.00973961	0.0004621	0.0440227	0.452976	0.202491	0.136787	0.0176382	0.91302	0.857261	0.173022	0.227262	0.701036	0.0173255	0.104471	0.995937	0.00728835	0.00132354	0.925808	0.64306	0.215147
H4K8acK12acK16ac																				1	0.00873261	0.00346838	0.00188794	3.15e-07	8.85e-08	1.93e-06	0.21643	0.181911	0.987934	0.252723	0.555475	0.474476	0.00024331	0.0698114	0.0771242	0.817257	0.685335	0.716179	0.00795094	0.4517
H4K12acK16ac																					1	7.12e-06	9.89e-07	0.00041418	0.00468134	1.87e-05	0.614103	0.734294	0.308947	0.237281	0.728258	0.692311	0.00128548	0.583652	0.526547	0.103635	0.421065	0.134116	0.649043	0.705869
H4K5acK16ac																						1	0.00037944	0.00011437	0.00033896	7.71e-06	0.04197	0.808511	0.9238	0.0606981	0.984524	0.67888	0.00016099	0.0695816	0.36744	0.0648183	0.134474	0.552246	0.0902116	0.099689
H4K8acK16ac																							1	0.0011265	0.0131714	5.98e-05	0.176941	0.841428	0.572882	0.472442	0.407662	0.536633	0.0105683	0.587147	0.94968	0.660923	0.982418	0.124792	0.40601	0.440294
H4K5acK8acK16ac																								1	5.16e-07	6.48e-09	0.793448	0.478108	0.829333	0.0560571	0.06846	0.472607	0.00403894	0.674207	0.233333	0.23446	0.421171	0.464424	0.0407201	0.262426
H4K5acK8acK12acK16ac																									1	1.47e-05	0.047158	0.115948	0.537566	0.149808	0.254562	0.665656	0.00271782	0.0564994	0.0793676	0.483538	0.811542	0.621628	0.00327712	0.63899
H4K5acK12acK16ac																										1	0.672653	0.692973	0.842924	0.0164169	0.358495	0.741851	0.00105953	0.752838	0.694716	0.407364	0.328698	0.424918	0.14367	0.012282
H3K9me																											1	0.777143	0.437252	0.820022	0.480597	0.047016	0.0300538	6.54e-05	0.0213346	0.731964	0.488001	0.728576	0.126901	0.943125
H3K27me2K36me																												1	0.231749	0.0445042	0.643533	0.276747	0.802162	0.431164	0.852549	0.0648346	0.525447	0.372073	0.842044	0.487836
H3K79me																													1	0.0993178	0.644462	0.175908	0.492567	0.217402	0.446888	0.00650181	0.326779	0.357577	0.801336	0.943932
H3K14ac																														1	0.0793275	0.0713803	0.339078	0.291561	0.0329121	0.00448486	0.148974	0.925774	0.64444	0.0113232
H4K5acK12ac																															1	0.0505912	0.714273	0.153011	0.730679	0.654916	0.856199	0.53865	0.877564	0.803194
H3K18ac																																1	0.981685	0.00468194	0.0788214	0.006417	0.00198433	0.84836	0.489381	0.168968
H4K5acK8acK12ac																																	1	0.002588	0.509711	0.521614	0.529013	0.593939	0.0601574	0.156369
H2AJK5acK9ac																																		1	0.011838	0.365899	0.243599	0.549219	0.00423856	0.339919
H2AJK5acT6ac																																			1	0.310911	0.509121	0.353555	0.134106	0.193851
H3K23ac																																				1	0.00956496	0.549235	0.594833	0.745138
H4K8acK12ac																																					1	0.782939	0.0170906	0.00897295
H1.5K33ac																																						1	0.995026	0.968512
H1K25me																																							1	0.553229
H4K16ac																																								1
