## Supplementary Table 9 for "Mass Spectrometry-based Profiling of Single-cell Histone Post-translational Modifications to Dissect Chromatin Heterogeneity"

### Sheet: Log2 fold change
	H4K8ac	H4K12ac	H3K18acK23ac	H3K27meK36me2	H4K5ac	H2A1BK15ac	H3K9me2	H3K9me3K14ac	H3K9me3	H4K5acK8ac	H1.2K33ac	H3K36me2	H3K23su	H3K9meK14ac	H3K9ac	H3K4me	H3K9me2K14ac	H2A1AK5ac	H3K9acK14ac	H4K8acK12acK16ac	H4K12acK16ac	H4K5acK16ac	H4K8acK16ac	H4K5acK8acK16ac	H4K5acK8acK12acK16ac	H4K5acK12acK16ac	H3K9me	H3K27me2K36me	H3K79me	H3K14ac	H4K5acK12ac	H3K18ac	H4K5acK8acK12ac	H2AJK5acK9ac	H2AJK5acT6ac	H3K23ac	H4K8acK12ac	H1.5K33ac	H1K25me	H4K16ac
H4K8ac	0	0.304993	-0.171528	-0.520571	0.32249	-0.290981	-0.936349	-1.2376	-0.569527	0.0978866	-0.231759	0.563453	0.0762542	0.0374106	0.575938	-0.912487	-0.0656355	-0.487159	0.743834	-0.327722	-0.068135	0.377021	0.0325648	-0.390661	-0.290747	0.126176	0.743739	-0.107675	-0.0885145	0.220919	-0.100607	-0.247649	0.387987	-0.136466	0.508717	0.736618	0.632793	0.263048	0.331018	-0.822804
H4K12ac		0	-0.0632101	-0.601119	0.133346	-0.24606	-0.815951	-1.21346	-0.063523	0.117548	-0.0420777	0.885445	-0.00790426	0.111646	1.15775	0.10628	0.125076	-0.605233	0.921075	-0.0484655	0.375289	0.586658	0.179022	-0.260765	0.0510377	0.37496	0.457409	-0.141277	-0.108844	-0.209817	-0.0679409	-0.482227	-0.017623	-0.0424119	0.233132	0.425564	0.471739	0.261582	0.113123	-0.325681
H3K18acK23ac			0	0.0239062	-0.0621305	-0.114532	-0.148871	-0.31715	0.276481	-0.594412	0.220444	-0.133952	-0.0774492	0.322454	-0.237307	-0.0408773	-0.0349933	0.0320497	0.00145765	0.200364	0.188612	0.0866374	-0.00471699	-0.224894	0.23746	0.209307	0.239906	-0.0699211	0.0623113	-0.204866	-0.000528008	-0.0466352	0.200622	-0.186043	0.0841238	0.44712	0.377668	-0.077282	-0.356563	-0.969527
H3K27meK36me2				0	-0.453155	-0.667505	-0.168985	-0.318379	0.816494	-0.00292261	0.782593	1.24741	-0.109219	0.275047	0.133883	1.06019	0.216983	-0.00615978	-0.321686	0.625847	0.24214	-0.169415	-0.17946	0.0748724	0.18997	0.265642	-0.0321172	-0.322831	0.0731645	-0.442554	0.2837	-0.374403	-0.384146	0.692604	0.346941	-0.67851	-0.0533668	0.0733561	-0.00760575	-0.621663
H4K5ac					0	0.0413151	-0.330266	-0.523463	-0.0282779	-0.0323348	0.518291	0.724044	0.242182	0.31219	0.501402	-0.171438	0.274775	-0.31659	0.417864	-0.000844262	0.31514	0.318534	0.0515019	-0.122163	-0.0818481	0.143513	0.342552	-0.00702791	0.0740181	-0.594383	-0.0363706	-0.46858	-0.250718	-0.0774344	0.152369	0.399697	0.533505	0.444188	-0.0833736	-0.461777
H2A1BK15ac						0	-0.356996	-0.25325	0.505146	-0.156766	1.51993	0.734228	0.831572	0.202328	-0.446477	0.28989	-0.223038	0.134979	0.0993999	0.524246	0.343621	-0.0209263	-0.330376	-0.00468796	0.272746	0.191093	0.133098	-0.0947043	0.20768	0.0499269	0.410862	0.355417	0.100709	-0.239841	-0.089205	-0.0965711	0.03475	-0.153628	0.0594927	-0.0265036
H3K9me2							0	0.225163	1.02963	-0.468348	0.88603	-0.095277	-0.181701	-0.170823	-1.21545	0.434505	-0.823573	0.229108	-1.23041	-0.00983809	-0.470646	-0.694735	-0.121772	-0.309912	-0.173581	-0.107458	-0.357983	0.152912	-0.0520499	-0.4571	0.416884	0.355662	-1.12671	0.950011	0.399892	-1.19468	-0.478764	-0.318743	-0.120048	0.0966003
H3K9me3K14ac								0	0.769925	0.0174571	0.882053	-0.0292081	0.148212	0.0427868	-0.740277	0.781228	-0.06469	0.212304	-1.35251	0.472725	-0.419149	-0.684164	0.0619582	0.428594	0.0521216	0.174652	-0.270503	0.351815	-0.0662091	-0.268461	-0.014237	0.0139421	-0.976129	0.724487	0.0579332	-0.710543	-0.271876	-0.255815	0.341607	0.32737
H3K9me3									0	-0.572101	-0.541429	-0.861435	-0.631025	-1.71637	-0.990998	0.245738	-0.914181	-0.296774	-0.639674	-0.63116	-0.650466	-1.6163	-0.270217	-0.441693	-0.79814	-1.21024	-0.18211	1.05681	0.624531	-0.952168	0.512367	0.631823	0.0852114	-0.0230927	-0.334575	-0.778246	-0.45818	-0.117828	0.37258	0.651235
H4K5acK8ac										0	-0.305027	-0.161798	0.0114034	0.165936	0.496333	-0.152364	0.265226	-0.0330786	0.230842	-0.0856874	0.146644	0.270188	-0.224481	0.213822	-0.0266675	0.158743	-0.738887	0.514968	-0.0620935	0.434252	-0.368483	-1.2071	0.205648	0.389803	-0.134338	0.535703	0.255771	-0.317985	0.401618	0.436156
H1.2K33ac											0	-1.05441	-0.322108	-0.230425	-0.422924	-0.160037	-0.251695	0.140905	-0.462544	-0.236559	-0.251215	0.453708	0.0483935	0.287547	-0.170074	-0.22168	0.119581	1.4958	-0.354323	-0.0190228	-0.156575	0.988929	0.239303	-0.844699	-0.48424	0.261205	-0.0763739	-0.226004	-0.614961	0.769857
H3K36me2												0	-0.241887	-0.223304	-0.0740074	-0.770491	0.0545772	0.269053	0.387571	-0.288923	-0.174876	0.205514	0.310034	0.126643	0.116144	-0.079973	0.151231	-0.140445	0.0561581	0.677528	-0.374496	0.266911	0.558522	-0.35185	-0.226545	0.400407	-0.125956	-0.119657	0.043922	0.317254
H3K23su													0	0.0101508	-0.171451	-0.216299	-0.282967	-0.115212	0.00165701	-0.00612021	-0.00721724	0.709476	0.289864	0.435761	0.217697	0.220771	0.428755	1.00245	0.0106707	0.438324	-0.406193	0.141797	0.269812	-0.791197	0.182328	0.306569	0.256652	-0.0358057	-0.111191	0.594926
H3K9meK14ac														0	0.247233	-0.93019	0.260137	0.0941889	0.253081	-0.0657306	0.256616	0.574307	0.189206	0.325785	0.221791	0.421669	-0.00439759	0.349729	0.113758	0.549691	-0.794327	-0.59592	0.918825	-0.24097	0.230022	0.244935	0.0329988	0.0916808	-0.157021	0.0463035
H3K9ac															0	-1.27241	-0.110777	-0.4232	0.634928	-0.375996	-0.015943	0.32654	0.142386	-0.244639	-0.0907064	0.0937308	0.185942	-0.0389201	-0.25257	0.442935	0.0788863	-0.859799	0.57256	-0.121254	0.550584	1.27484	1.0793	0.113233	0.28171	-0.644366
H3K4me																0	-0.797685	-0.261889	-1.15337	-0.43557	-0.39733	-0.948438	-0.863426	-0.234739	-0.377778	-0.456281	-0.711876	0.200723	0.351983	-0.216542	0.62471	0.340851	0.389255	-0.105527	-0.417953	-0.347896	-0.179287	0.067872	-0.162691	-0.00845428
H3K9me2K14ac																	0	0.168679	-0.00701502	-0.0143915	-0.224324	0.209342	0.0802073	0.371021	0.151635	0.474194	0.237005	-0.186995	-0.559972	1.22571	-0.830123	-0.450555	0.632446	0.34921	0.651519	0.389664	0.0674485	-0.316946	-0.243868	-0.744299
H2A1AK5ac																		0	-0.883532	0.273227	0.123272	-0.0661212	-0.112511	0.262481	0.160838	0.0769213	0.474606	-0.390775	0.00724858	-0.0108377	-0.881791	-0.039525	0.0683498	-0.118128	-0.185727	-0.137805	-0.741269	0.190027	-1.30101	-0.309018
H3K9acK14ac																			0	-0.408226	0.116238	0.192283	-0.169669	-0.307605	-0.459742	-0.31833	0.388274	-0.210433	-0.31021	0.309943	0.0987826	0.0969335	0.0892649	0.354905	0.501204	0.570592	0.23944	0.0670132	0.0642479	-0.587758
H4K8acK12acK16ac																				0	-0.19974	-0.0450419	-0.0895404	0.161343	0.0552553	0.0755699	0.309999	-0.0524759	-0.175787	0.277638	-0.457914	0.410437	0.660074	-0.677567	-0.456781	-0.122788	-0.42396	-0.360344	-1.13092	-0.404424
H4K12acK16ac																					0	0.17755	0.158891	0.0237944	-0.120621	0.250241	0.418177	0.0785186	0.059093	0.197467	-0.414228	-0.0174584	0.90005	-0.401121	-0.0137861	0.15303	-0.107721	0.153892	-0.486244	-0.493993
H4K5acK16ac																						0	-0.187624	-0.069566	-0.0270452	-0.0252111	0.294598	-0.153779	-0.237314	0.270896	-0.275136	-0.223771	0.655572	-0.64448	-0.337169	0.337376	0.215233	-0.0779013	-0.669392	-1.02122
H4K8acK16ac																							0	-0.121727	-0.202475	-0.0138854	0.175613	-0.238776	-0.219127	0.042423	-0.661773	0.0385892	0.299703	0.0545688	0.200846	-0.10874	-0.207157	0.0700916	-0.543254	-0.550288
H4K5acK8acK16ac																								0	0.0260383	0.0797419	-0.181944	-0.307958	-0.239356	0.197777	-0.782812	-0.327279	0.429953	-0.15264	-0.150749	0.267782	-0.0427694	0.156	-0.621637	-0.552853
H4K5acK8acK12acK16ac																									0	-0.0672039	0.312682	-0.486628	0.0159968	0.127733	-0.510786	0.0135972	0.313744	-0.517081	-0.30489	-0.0497549	-0.522394	-0.0144054	-1.15553	-0.327984
H4K5acK12acK16ac																										0	-0.170088	-0.110754	-0.204713	0.26605	-0.429568	0.0864367	0.438517	-0.147039	-0.207158	0.237655	-0.0457544	0.196246	-0.516168	-0.941099
H3K9me																											0	-0.37713	-0.0184964	0.0176237	0.644212	0.46333	0.0789653	-1.2126	-0.663241	0.0172653	-0.102042	0.141811	-0.494285	-0.159013
H3K27me2K36me																												0	-0.228904	-0.886731	0.0830456	0.173426	-0.221348	0.272087	0.0792242	-0.328475	0.31475	0.200848	-0.204955	-0.0283101
H3K79me																													0	-0.292665	0.0992843	0.294815	-0.136999	0.0543983	-0.101268	-0.323355	-0.138709	-0.439143	-0.0841862	0.280688
H3K14ac																														0	-1.08331	-0.915683	0.106059	-0.259805	0.0713991	0.502695	0.285388	0.834646	0.105112	-0.499721
H4K5acK12ac																															0	0.369198	-0.169463	-0.47053	-0.122881	-0.305694	0.0629013	-0.30258	-0.323113	0.0184082
H3K18ac																																0	-0.423905	-1.06684	-0.214915	-0.922141	-0.782451	0.538168	-0.012171	0.29751
H4K5acK8acK12ac																																	0	-0.267669	0.36656	0.132452	0.209369	-0.0704785	-0.525781	-0.166153
H2AJK5acK9ac																																		0	-0.094351	0.242397	0.403254	0.299516	0.720318	0.169153
H2AJK5acT6ac																																			0	0.150755	-0.0873059	-0.244815	0.215793	-0.0550019
H3K23ac																																				0	0.034156	0.0347534	-0.0883555	-0.167041
H4K8acK12ac																																					0	0.084123	0.476318	-0.847558
H1.5K33ac																																						0	-0.217296	-0.183233
H1K25me																																							0	-0.451105
H4K16ac																																								0

### Sheet: Adjusted p-values
	H4K8ac	H4K12ac	H3K18acK23ac	H3K27meK36me2	H4K5ac	H2A1BK15ac	H3K9me2	H3K9me3K14ac	H3K9me3	H4K5acK8ac	H1.2K33ac	H3K36me2	H3K23su	H3K9meK14ac	H3K9ac	H3K4me	H3K9me2K14ac	H2A1AK5ac	H3K9acK14ac	H4K8acK12acK16ac	H4K12acK16ac	H4K5acK16ac	H4K8acK16ac	H4K5acK8acK16ac	H4K5acK8acK12acK16ac	H4K5acK12acK16ac	H3K9me	H3K27me2K36me	H3K79me	H3K14ac	H4K5acK12ac	H3K18ac	H4K5acK8acK12ac	H2AJK5acK9ac	H2AJK5acT6ac	H3K23ac	H4K8acK12ac	H1.5K33ac	H1K25me	H4K16ac
H4K8ac	1	0.530732	0.859077	1	0.965066	0.351079	1	1	1	1	0.514819	1	1	0.938843	0.514819	0.0032	1	1	1	0.526633	1	0.0383099	1	0.661587	1	0.707004	0.591644	0.914734	1	0.457011	1	0.757663	1	1	0.726857	1	1	0.740845	0.189358	0.510476
H4K12ac		1	0.651707	1	0.158416	1	0.782458	1	0.578349	1	1	1	0.651707	1	0.859077	1	0.530732	1	1	0.558491	1	1	1	1	0.701037	1	0	1	1	0.130435	1	0.890208	0.21287	1	1	1	1	0.659277	0.186154	0.914734
H3K18acK23ac			1	1	0	0.432195	0.188411	1	0.989127	1	0.0290909	1	0.520205	0.04	0.941202	0.141667	0.699104	0.748153	1	0.0305882	0.913696	1	0.0416438	0.358356	1	0.989127	0.623797	0.989127	0	1	1	0	0.99802	1	1	1	1	0.989127	0	1
H3K27meK36me2				1	0.0225	0.0225	0.592414	0.428957	1	1	0.449882	1	0.131368	0.890208	0.938843	1	1	0.0157377	1	0.968773	1	0.976537	0.81492	1	1	0.458547	1	0.971192	0.248455	1	0.892362	0.0890909	1	0.592414	1	1	1	1	0.303158	0.859077
H4K5ac					1	0.914734	0.457143	1	0.890208	1	1	0.414591	1	1	1	0.528079	0.148687	0.953946	0.534106	0.99802	1	0.67375	1	1	0.694737	1	0.00872727	0.699104	0.701449	0.837197	1	1	1	1	0.0952809	1	1	1	0.414591	1
H2A1BK15ac						1	0.651707	1	1	1	1	0.965066	0.740845	0.740845	0.989127	0.534106	0.890208	0.620773	0.989127	1	0.685019	0.642	0.75737	1	1	0.418765	1	0.788383	1	1	1	1	0.592414	1	0.943043	1	1	1	0.909425	0.387097
H3K9me2							1	0.439273	1	1	0.801053	0.701091	0.821981	1	1	1	1	1	1	0.771254	1	1	0.968773	1	1	1	1	0	0.0180645	1	1	0	1	1	0.376159	1	1	1	0.458547	0
H3K9me3K14ac								1	1	1	1	1	1	1	1	1	1	1	1	1	1	1	1	1	1	1	1	0.526633	0.0827586	1	0.701091	1	1	1	1	1	1	1	1	0.592414
H3K9me3									1	1	0.941202	0.773154	1	1	0.971192	1	1	1	0.773154	1	1	1	1	1	1	1	1	0.890208	0.989127	1	0.535385	0.631261	1	1	0.914734	1	1	0.81492	1	0.701091
H4K5acK8ac										1	1	1	0.592414	0.584036	1	0.769524	1	1	0.528079	1	0.450405	0.776455	0.591644	0.711111	0.914734	0.674109	1	1	0.890208	1	1	0.458547	1	0.932	1	1	1	1	1	1
H1.2K33ac											1	0.890208	1	0.00615385	0.256508	0	0.309254	0	1	1	0.376159	0.0594872	0.054026	0.968773	0.131368	0.570467	1	1	1	1	1	1	0.449882	1	0.33971	1	0.989127	1	0.99802	0.773154
H3K36me2												1	0.651707	0.859077	1	0.383158	0.558491	0.514819	0.418385	0.30303	1	0.0383099	0.545524	0.282791	0.0324638	0	1	1	0.30303	1	0.0721951	0.0032	1	1	1	0.859077	0.941202	0.919777	1	1
H3K23su													1	0.282791	1	0.33635	0.514819	0	0.914734	0	0.663399	0	0.74386	0	0.767671	1	1	1	1	1	1	0.584036	1	0.0032	0.372973	0.621695	0.621695	1	1	0.0742857
H3K9meK14ac														1	0	0.446667	0.989127	0.676308	1	0.508936	1	1	0.1584	0.989127	0.651707	0.693132	0.740214	1	0.0110345	0.394872	1	0.418385	0.846222	1	0.0668354	0.873129	0.187429	1	0.0305882	0.584036
H3K9ac															1	0.353143	1	1	1	1	0.371156	1	0.808285	0.450405	1	1	0.928357	1	0.891563	1	0.0762791	0.962987	0.33635	1	1	1	1	1	0.914734	0.938843
H3K4me																1	1	0.661587	1	0.520205	0.890208	0	0	1	0.962987	0	0.981031	1	0.00615385	1	1	0.073253	1	0.578349	0.11956	0.458547	0.207143	1	0.414591	0.212881
H3K9me2K14ac																	1	0.592414	0.850473	0.210973	0.890208	1	0.943089	1	0.701091	0.821981	1	1	0.748153	1	0.701091	0.528079	0.584036	0.442635	0.808285	1	1	1	1	0.508936
H2A1AK5ac																		1	1	0	1	0.194595	0	0	0.0032	0	0.755556	1	0.00872727	0.892362	0.788383	0.0133333	1	0.634644	1	1	1	1	0.891563	0.376159
H3K9acK14ac																			1	0.859077	0.0463158	0	0	1	0.469392	0	1	1	0.0133333	1	0.0246154	0.230083	1	1	0.808285	1	0.528079	1	1	0.115556
H4K8acK12acK16ac																				1	0	0	0	0	0.355177	0	0.859077	0.659277	1	0.315259	0.258268	1	0	1	0.387097	0.469392	1	1	1	1
H4K12acK16ac																					1	0	1	0	0.189358	0	1	1	1	1	0.545072	1	1	1	1	0.711111	0.902197	1	0.943043	1
H4K5acK16ac																						1	0	0.0032	0.890208	0	1	1	0.676308	1	0.358356	0.356923	0.671373	1	1	0.0110345	1	1	1	1
H4K8acK16ac																							1	0	0.0463158	0	1	1	0.671373	1	0.571111	0.188411	1	1	0.130753	0.2496	1	0.571111	0.166275	1
H4K5acK8acK16ac																								1	0.358356	0	1	0.526633	0.989127	0.215126	1	0.0032	0.584036	1	1	0.194595	1	1	1	1
H4K5acK8acK12acK16ac																									1	0	1	1	0.476484	1	0.47827	0.0110345	1	1	1	1	0.962987	1	1	0.0032
H4K5acK12acK16ac																										1	1	0.965066	0.909425	1	0	0.0463158	1	1	0.892362	0.649959	1	1	0.965066	1
H3K9me																											1	1	0.356923	1	0.955687	0.504946	1	1	1	1	0.661587	1	0.893488	0.674109
H3K27me2K36me																												1	0.853333	1	0.757663	0.21287	0.561127	0.148571	1	1	1	1	1	0.2496
H3K79me																													1	0.914734	0.222667	0.968773	0.072	1	0.693132	1	0.701037	1	0.212881	1
H3K14ac																														1	0.476503	0.450405	0.526633	0.76942	1	1	0.808285	1	0.971192	0.808285
H4K5acK12ac																															1	0.441446	0.212881	0.902197	0.847089	0.782458	1	1	1	1
H3K18ac																																1	1	0.892362	0.148571	0.476522	0.989127	1	0.68458	0.0721951
H4K5acK8acK12ac																																	1	1	1	0.173981	0.289231	1	0.0762791	1
H2AJK5acK9ac																																		1	0.592414	1	1	1	0.989127	1
H2AJK5acT6ac																																			1	0.654899	0.68046	1	0	1
H3K23ac																																				1	1	0.621695	1	0.962987
H4K8acK12ac																																					1	1	0.386928	1
H1.5K33ac																																						1	0.890208	0.00872727
H1K25me																																							1	0.238689
H4K16ac																																								1
